# Genetic diversity in horseshoe bat ACE2 and sarbecovirus spike proteins mutually shape one another

**DOI:** 10.1101/2025.10.26.684670

**Authors:** Wenye Li, Shoma Sato, Taichiro Takemura, Xiao Niu, Daniel Arnold, Maximillian Stanley Yo, Jarel Elgin Tolentino, Shigeru Fujita, Yusuke Kosugi, Nguyen Thi Thu Thuy, Le Thi Quynh Mai, Nguyen Thanh Luong, Hidetaka S. Oshima, Kanata Matsumoto, Kazuhiro Sawada, Hiroaki Akasaka, Wataru Shihoya, Jumpei Ito, Yunlong Cao, Futoshi Hasebe, Vu Dinh Thong, Osamu Nureki, Spyros Lytras, Kei Sato

## Abstract

Angiotensin-converting enzyme 2 (ACE2) serves as the entry receptor for a wide diversity of sarbecoviruses naturally harboured by horseshoe bats (genus *Rhinolophus*). Despite the extensive circulation of these viruses in many horseshoe bat species, the potential interactions between virus and receptor evolution remain poorly understood. We sampled individuals of the intermediate horseshoe bat (*Rhinolophus affinis*) across Vietnam and identified 15 genotypes of ACE2 proteins, 10 of which are previously unreported. Phylogenetic analysis and infectivity assays with a panel of 36 sarbecovirus spike proteins indicated that the *R. affinis* ACE2 phylogeny has geographic structuring and genotypes originating from different geographic regions exhibit distinct infectivity phenotypes. We detected site-specific positive selection on ACE2 site 24 with the associated substitutions largely affecting the receptor’s sarbecovirus infectivity profile. Together, our findings suggest that the *R. affinis* within-species ACE2 diversity has likely been shaped through selection by past sarbecovirus infection. Similarly on the virus end, we use mutagenesis assays and structural analysis through cryo-EM, to delineate the proximal evolution of the Ra22QT77 spike defined by specialization to the ACE2 genotypes of horseshoe bats found in and near southern Vietnam, where the virus was sampled. Our findings contribute to a better understanding of host-sarbecovirus co-evolution dynamics and provide valuable insights into the receptor usage determinants of these viruses.

**Highlights:**

- We identify a total of 15 ACE2 genotypes in *R. affinis* bats from Vietnam.
- ACE2 intraspecific polymorphism is geographically separated and associated with distinct sarbecovirus infectivity.
- Site 24 of *R. affinis* ACE2 experiences positive selection and controls susceptibility to sarbecoviruses.
- Bat ACE2s and sarbecovirus spikes are bidirectionally shaped by each other’s evolution.
