## Supplementary Tables for "Genetic diversity in horseshoe bat ACE2 and sarbecovirus spike proteins mutually shape one another"

### Sheet: Table S1
Location	GPS Coordinates （WGS-84 datum）	Date	Samples Collected	Sequences Obtained
Tam Dao, Vinh Phuc	21.4586° N, 105.6519° E	06/04/2021	20	20
Lang Son, Lang Son	21.8197° N, 106.8364° E	24/05/2022	19	20
Cat Ba, Hai Phong	20.7536° N, 107.0125° E	27/11/2022	4	4
Bach Ma, Thua Thien Hue	16.1967° N, 107.8619° E	14/04/2021	38	38
Bach Ma, Thua Thien Hue	16.1967° N, 107.8619° E	07/05/2022	74	77

### Sheet: Table S2
Accession	Location	Genotype group	Clade	Former name
21BM001	Bach Ma, Vietnam	V_Ra_05	Basal Clade
21BM002	Bach Ma, Vietnam	V_Ra_05	Basal Clade
21BM003	Bach Ma, Vietnam	V_Ra_01	Basal Clade
21BM004	Bach Ma, Vietnam	V_Ra_04	Southern Lineage
21BM005	Bach Ma, Vietnam	V_Ra_04	Southern Lineage
21BM006	Bach Ma, Vietnam	V_Ra_04	Southern Lineage
21BM007	Bach Ma, Vietnam	V_Ra_04	Southern Lineage
21BM008	Bach Ma, Vietnam	V_Ra_04	Southern Lineage
21BM010	Bach Ma, Vietnam	V_Ra_01	Basal Clade
21BM011	Bach Ma, Vietnam	V_Ra_05	Basal Clade
21BM012	Bach Ma, Vietnam	V_Ra_01	Basal Clade
21BM013	Bach Ma, Vietnam	V_Ra_01	Basal Clade
21BM014	Bach Ma, Vietnam	V_Ra_04	Southern Lineage
21BM015	Bach Ma, Vietnam	V_Ra_04	Southern Lineage
21BM016	Bach Ma, Vietnam	V_Ra_04	Southern Lineage
21BM017	Bach Ma, Vietnam	V_Ra_01	Basal Clade
21BM018	Bach Ma, Vietnam	V_Ra_04	Southern Lineage
21BM019	Bach Ma, Vietnam	V_Ra_04	Southern Lineage
21BM021	Bach Ma, Vietnam	V_Ra_04	Southern Lineage
21BM022	Bach Ma, Vietnam	V_Ra_04	Southern Lineage
21BM023	Bach Ma, Vietnam	V_Ra_04	Southern Lineage
21BM024	Bach Ma, Vietnam	V_Ra_03	Basal Clade
21BM025	Bach Ma, Vietnam	V_Ra_01	Southern Lineage
21BM026	Bach Ma, Vietnam	V_Ra_04	Southern Lineage
21BM027	Bach Ma, Vietnam	V_Ra_02	Southern Lineage
21BM028	Bach Ma, Vietnam	V_Ra_05	Basal Clade
21BM029	Bach Ma, Vietnam	V_Ra_04	Southern Lineage
21BM030	Bach Ma, Vietnam	V_Ra_02	Southern Lineage
21BM031	Bach Ma, Vietnam	V_Ra_02	Southern Lineage
21BM032	Bach Ma, Vietnam	V_Ra_04	Southern Lineage
21BM033	Bach Ma, Vietnam	V_Ra_02	Southern Lineage
21BM034	Bach Ma, Vietnam	V_Ra_04	Southern Lineage
21BM035	Bach Ma, Vietnam	V_Ra_04	Southern Lineage
21BM036	Bach Ma, Vietnam	V_Ra_04	Southern Lineage
21BM037	Bach Ma, Vietnam	V_Ra_04	Southern Lineage
21BM038	Bach Ma, Vietnam	V_Ra_01	Basal Clade
21BM039	Bach Ma, Vietnam	V_Ra_05	Basal Clade
21BM040	Bach Ma, Vietnam	V_Ra_04	Southern Lineage
21TD001	Tam Dao, Vietnam	V_Ra_12	Northern Lineage
21TD002	Tam Dao, Vietnam	V_Ra_12	Northern Lineage
21TD003	Tam Dao, Vietnam	V_Ra_07	Northern Lineage
21TD004	Tam Dao, Vietnam	V_Ra_09	Northern Lineage
21TD005	Tam Dao, Vietnam	V_Ra_11	Northern Lineage
21TD006	Tam Dao, Vietnam	V_Ra_10	Northern Lineage
21TD007	Tam Dao, Vietnam	V_Ra_10	Northern Lineage
21TD008	Tam Dao, Vietnam	V_Ra_11	Northern Lineage
21TD009	Tam Dao, Vietnam	V_Ra_10	Northern Lineage
21TD010	Tam Dao, Vietnam	V_Ra_10	Northern Lineage
21TD011	Tam Dao, Vietnam	V_Ra_12	Northern Lineage
21TD014	Tam Dao, Vietnam	V_Ra_13	Northern Lineage
21TD015	Tam Dao, Vietnam	V_Ra_13	Northern Lineage
21TD016	Tam Dao, Vietnam	V_Ra_13	Northern Lineage
21TD017	Tam Dao, Vietnam	V_Ra_13	Northern Lineage
21TD018	Tam Dao, Vietnam	V_Ra_13	Northern Lineage
21TD019	Tam Dao, Vietnam	V_Ra_13	Northern Lineage
21TD020	Tam Dao, Vietnam	V_Ra_13	Northern Lineage
21TD021	Tam Dao, Vietnam	V_Ra_10	Northern Lineage
21TD022	Tam Dao, Vietnam	V_Ra_09	Northern Lineage
22BM001	Bach Ma, Vietnam	V_Ra_05	Basal Clade
22BM002	Bach Ma, Vietnam	V_Ra_04	Southern Lineage
22BM003	Bach Ma, Vietnam	V_Ra_01	Southern Lineage
22BM004	Bach Ma, Vietnam	V_Ra_04	Southern Lineage
22BM005	Bach Ma, Vietnam	V_Ra_01	Basal Clade
22BM006	Bach Ma, Vietnam	V_Ra_04	Southern Lineage
22BM007	Bach Ma, Vietnam	V_Ra_04	Southern Lineage
22BM008	Bach Ma, Vietnam	V_Ra_01	Basal Clade
22BM009	Bach Ma, Vietnam	V_Ra_04	Southern Lineage
22BM010	Bach Ma, Vietnam	V_Ra_02	Southern Lineage
22BM011	Bach Ma, Vietnam	V_Ra_03	Basal Clade
22BM012	Bach Ma, Vietnam	V_Ra_01	Basal Clade
22BM013	Bach Ma, Vietnam	V_Ra_01	Basal Clade
22BM014	Bach Ma, Vietnam	V_Ra_04	Southern Lineage
22BM015	Bach Ma, Vietnam	V_Ra_04	Southern Lineage
22BM016	Bach Ma, Vietnam	V_Ra_04	Southern Lineage
22BM017	Bach Ma, Vietnam	V_Ra_01	Southern Lineage
22BM018	Bach Ma, Vietnam	V_Ra_01	Basal Clade
22BM019	Bach Ma, Vietnam	V_Ra_04	Southern Lineage
22BM020	Bach Ma, Vietnam	V_Ra_03	Basal Clade
22BM021	Bach Ma, Vietnam	V_Ra_01	Basal Clade
22BM022	Bach Ma, Vietnam	V_Ra_01	Basal Clade
22BM023	Bach Ma, Vietnam	V_Ra_05	Basal Clade
22BM024	Bach Ma, Vietnam	V_Ra_03	Basal Clade
22BM025	Bach Ma, Vietnam	V_Ra_04	Southern Lineage
22BM026	Bach Ma, Vietnam	V_Ra_04	Southern Lineage
22BM028_Haplotype1	Bach Ma, Vietnam	V_Ra_01	Southern Lineage
22BM028_Haplotype2	Bach Ma, Vietnam	V_Ra_04	Southern Lineage
22BM031	Bach Ma, Vietnam	V_Ra_04	Southern Lineage
22BM032	Bach Ma, Vietnam	V_Ra_04	Southern Lineage
22BM033	Bach Ma, Vietnam	V_Ra_01	Basal Clade
22BM034	Bach Ma, Vietnam	V_Ra_04	Southern Lineage
22BM035	Bach Ma, Vietnam	V_Ra_04	Southern Lineage
22BM036	Bach Ma, Vietnam	V_Ra_04	Southern Lineage
22BM037	Bach Ma, Vietnam	V_Ra_04	Southern Lineage
22BM038_Haplotype1	Bach Ma, Vietnam	V_Ra_03	Basal Clade
22BM038_Haplotype2	Bach Ma, Vietnam	V_Ra_04	Southern Lineage
22BM039	Bach Ma, Vietnam	V_Ra_02	Southern Lineage
22BM040	Bach Ma, Vietnam	V_Ra_04	Southern Lineage
22BM041	Bach Ma, Vietnam	V_Ra_04	Southern Lineage
22BM042	Bach Ma, Vietnam	V_Ra_01	Basal Clade
22BM043	Bach Ma, Vietnam	V_Ra_02	Southern Lineage
22BM044	Bach Ma, Vietnam	V_Ra_04	Southern Lineage
22BM045	Bach Ma, Vietnam	V_Ra_04	Southern Lineage
22BM046	Bach Ma, Vietnam	V_Ra_04	Southern Lineage
22BM047	Bach Ma, Vietnam	V_Ra_05	Basal Clade
22BM048	Bach Ma, Vietnam	V_Ra_01	Basal Clade
22BM050	Bach Ma, Vietnam	V_Ra_04	Southern Lineage
22BM051	Bach Ma, Vietnam	V_Ra_04	Southern Lineage
22BM052	Bach Ma, Vietnam	V_Ra_04	Southern Lineage
22BM053	Bach Ma, Vietnam	V_Ra_04	Southern Lineage
22BM054	Bach Ma, Vietnam	V_Ra_04	Southern Lineage
22BM056	Bach Ma, Vietnam	V_Ra_01	Basal Clade
22BM057	Bach Ma, Vietnam	V_Ra_03	Basal Clade
22BM058	Bach Ma, Vietnam	V_Ra_02	Southern Lineage
22BM060	Bach Ma, Vietnam	V_Ra_04	Southern Lineage
22BM061	Bach Ma, Vietnam	V_Ra_04	Southern Lineage
22BM062	Bach Ma, Vietnam	V_Ra_04	Southern Lineage
22BM063_Haplotype1	Bach Ma, Vietnam	V_Ra_01	Basal Clade
22BM063_Haplotype2	Bach Ma, Vietnam	V_Ra_04	Southern Lineage
22BM064	Bach Ma, Vietnam	V_Ra_01	Basal Clade
22BM065	Bach Ma, Vietnam	V_Ra_01	Basal Clade
22BM066	Bach Ma, Vietnam	V_Ra_04	Southern Lineage
22BM067	Bach Ma, Vietnam	V_Ra_04	Southern Lineage
22BM068	Bach Ma, Vietnam	V_Ra_04	Southern Lineage
22BM069	Bach Ma, Vietnam	V_Ra_04	Southern Lineage
22BM070	Bach Ma, Vietnam	V_Ra_03	Basal Clade
22BM071	Bach Ma, Vietnam	V_Ra_06	Southern Lineage
22BM072	Bach Ma, Vietnam	V_Ra_06	Southern Lineage
22BM073	Bach Ma, Vietnam	V_Ra_04	Southern Lineage
22BM074	Bach Ma, Vietnam	V_Ra_02	Southern Lineage
22BM075	Bach Ma, Vietnam	V_Ra_01	Southern Lineage
22BM076	Bach Ma, Vietnam	V_Ra_02	Southern Lineage
22BM077	Bach Ma, Vietnam	V_Ra_04	Southern Lineage
22BM078	Bach Ma, Vietnam	V_Ra_10	Northern Lineage
22BM079	Bach Ma, Vietnam	V_Ra_04	Southern Lineage
22BM080	Bach Ma, Vietnam	V_Ra_04	Southern Lineage
22CB026	Cat Ba, Vietnam	V_Ra_03	Basal Clade
22CB028	Cat Ba, Vietnam	V_Ra_04	Southern Lineage
22CB042	Cat Ba, Vietnam	V_Ra_13	Northern Lineage
22CB045	Cat Ba, Vietnam	V_Ra_13	Northern Lineage
22LS002_Haplotype1	Lang Son, Vietnam	V_Ra_10	Northern Lineage
22LS002_Haplotype2	Lang Son, Vietnam	V_Ra_13	Northern Lineage
22LS004	Lang Son, Vietnam	V_Ra_13	Northern Lineage
22LS005	Lang Son, Vietnam	V_Ra_14	Northern Lineage
22LS007	Lang Son, Vietnam	V_Ra_10	Northern Lineage
22LS016	Lang Son, Vietnam	V_Ra_13	Northern Lineage
22LS019	Lang Son, Vietnam	V_Ra_09	Northern Lineage
22LS020	Lang Son, Vietnam	V_Ra_08	Northern Lineage
22LS021	Lang Son, Vietnam	V_Ra_08	Northern Lineage
22LS022	Lang Son, Vietnam	V_Ra_11	Northern Lineage
22LS025	Lang Son, Vietnam	V_Ra_10	Northern Lineage
22LS026	Lang Son, Vietnam	V_Ra_10	Northern Lineage
22LS027	Lang Son, Vietnam	V_Ra_13	Northern Lineage
22LS028	Lang Son, Vietnam	V_Ra_07	Northern Lineage
22LS033	Lang Son, Vietnam	V_Ra_09	Northern Lineage
22LS037	Lang Son, Vietnam	V_Ra_15	Northern Lineage
22LS042	Lang Son, Vietnam	V_Ra_13	Northern Lineage
22LS048	Lang Son, Vietnam	V_Ra_13	Northern Lineage
22LS049	Lang Son, Vietnam	V_Ra_11	Northern Lineage
22LS050	Lang Son, Vietnam	V_Ra_11	Northern Lineage
MT394203.1	Hubei, China	V_Ra_01	Basal Clade	RA-05
MT394204.1	Yunnan, China	V_Ra_01	Basal Clade	RA-05
MT394205.1	Yunnan, China	V_Ra_01	Basal Clade	RA-05
MT394206.1	Yunnan, China	V_Ra_01	Basal Clade	RA-05
MT394207.1	Yunnan, China	V_Ra_01	Basal Clade	RA-05
MT394208.1	Yunnan, China	V_Ra_11	Northern Lineage	RA-06
MT394209.1	Yunnan, China	V_Ra_01	Basal Clade	RA-05
MT394210.1	Yunnan, China	V_Ra_10	Northern Lineage	RA-07
MT394211.1	Yunnan, China	V_Ra_01	Basal Clade	RA-05
MT394212.1	Yunnan, China	V_Ra_05	Basal Clade	RA-03
MT394213.1	Yunnan, China	V_Ra_01	Basal Clade	RA-05
MT394214.1	Yunnan, China	C_Ra_01	Basal Clade	RA-01
MT394215.1	Yunnan, China	V_Ra_01	Basal Clade	RA-05
MT394216.1	Yunnan, China	V_Ra_01	Basal Clade	RA-05
MT394217.1	Yunnan, China	V_Ra_01	Basal Clade	RA-05
MT394218.1	Yunnan, China	V_Ra_01	Basal Clade	RA-05
MT394219.1	Yunnan, China	V_Ra_01	Basal Clade	RA-05
MT394220.1	Yunnan, China	V_Ra_01	Basal Clade	RA-05
MT394221.1	Yunnan, China	V_Ra_04	Southern Lineage	RA-04
MT394222.1	Yunnan, China	V_Ra_04	Southern Lineage	RA-04
MT394223.1	Yunnan, China	C_Ra_02	Basal Clade	RA-02
MT394224.1	Yunnan, China	V_Ra_01	Basal Clade	RA-05
MT394225.1	Yunnan, China	V_Ra_10	Northern Lineage	RA-07
MZ851782.1	Cambodia	R. shameli ACE2	Outgroup

### Sheet: Table S3
Accession number	Name	Host species	Country	Source	Clade
MW719567.1	RhGB01	Rhinolophus hipposideros	United Kingdom	10.1038/s41598-021-94011-z	clade 3
NC_014470.1	BM48-31	Rhinolophus blasii	Bulgaria	10.1128/JVI.00650-10	clade 3
KY352407.1	BtKY72	Rhinolophus sp.	Kenya	10.1128/MRA.00548-19	clade 3
GWHBAUP01000001	RaTG15/Ra7909	Rhinolophus affinis	China	10.1080/22221751.2021.1956373	clade 1c
OR233325.1	Ra22DB163	Rhinolophus affinis	Vietnam	10.21203/rs.3.rs-3227228/v1	ND
KC881005.1	RsSHC014	Rhinolophus sinicus	China	10.1038/nature12711	clade 1a
OK017858.1	YN2020H	Rhinolophus sinicus	China	10.1093/nsr/nwac213	clade 1a
OQ175345.1	BtRs-BetaCoV/YN2020-Q325	Rhinolophus sinicus	China	10.1038/s41467-023-41264-z	clade 1a
KY417151.1	Rs7327	Rhinolophus sinicus	China	10.1371/journal.ppat.1006698	clade 1a
OQ503504.1	RsYN2016A	Rhinolophus sinicus	China	10.1128/jvi.00395-23	clade 1a
KF367457.1	WIV1	Rhinolophus sinicus	China	10.1038/nature12711	clade 1a
KT444582.1	WIV16	Rhinolophus sinicus	China	10.1128/JVI.02582-15	clade 1a
KF569996.1	LYRa11	Rhinolophus affinis	China	10.1128/JVI.00631-14	clade 1a
AY394995.1	SARS-CoV	Homo sapiens	China	10.1126/science.1092002	clade 1a
AY572034.1	Civet007	Paguma larvata	China	10.3201/eid1112.041293	clade 1a
LC663958.1	Rc-os20	Rhinolophus cornutus	Japan	10.3201/eid2812.220802	clade 1b
LC556375.1	Rc-o319	Rhinolophus cornutus	Japan	10.3201/eid2612.203386	clade 1b
LC663793.1	Rc-kw8	Rhinolophus cornutus	Japan	10.3201/eid2812.220803	clade 1b
LC663959.1	Rc-mk2	Rhinolophus cornutus	Japan	10.3201/eid2812.220801	clade 1b
MT040336.1	PCoV_GX-P5E	Manis javanica	China	10.1038/s41586-020-2169-0	clade 1b
MT040334.1	PCoV_GX-P1E	Manis javanica	China	10.1038/s41586-020-2169-0	clade 1b
MT040335.1	PCoV_GX-P5L	Manis javanica	China	10.1038/s41586-020-2169-0	clade 1b
MT040333.1	PCoV_GX-P4L	Manis javanica	China	10.1038/s41586-020-2169-0	clade 1b
MT072864.1	PCoV_GX-P2V	Manis javanica	China	10.1038/s41586-020-2169-0	clade 1b
MT121216.1	MP789	Manis javanica	China	10.1371/journal.ppat.1008421	clade 1b
MT799523.1	cDNA16	Manis javanica	China	10.1038/s41586-020-2313-x	clade 1b
MT799521.1	cDNA8	Manis javanica	China	10.1038/s41586-020-2313-x	clade 1b
EPI_ISL_410721	Guangdong/1/2019	Manis javanica	China	10.1038/s41586-020-2313-x	clade 1b
EPI_ISL_852605	RshSTT200	Rhinolophus shameli	Cambodia	10.1101/2021.01.26.428212	clade 1b
OR233324.1	Ra22QT77	Rhinolophus affinis	Vietnam	10.21203/rs.3.rs-3227228/v1	clade 1b
MN996532.2	RaTG13	Rhinolophus affinis	China	10.1038/s41586-020-2012-7	clade 1b
NC_045512.2	SARS-CoV-2	Homo sapiens	China	10.1038/s41586-020-2008-3	clade 1b
MZ937000.1	BANAL-20-52/Laos/2020	Rhinolophus malayanus	Laos	10.21203/rs.3.rs-871965/v1	clade 1b
MZ937003.1	BANAL-20-236/Laos/2020	Rhinolophus marshalli	Laos	10.21203/rs.3.rs-871965/v1	clade 1b
OR233302.1	Rp22DB159	Rhinolophus pusillus	Vietnam	10.21203/rs.3.rs-3227228/v1	clade 1b
OP963576.1	CX1	Rhinolophus pusillus	China	10.1038/s41467-023-39835-1	clade 1b
*ND: Not determined yet
